# Evaluating gene representation in spatial transcriptomics across pre-designed panels

**DOI:** 10.1101/2025.04.07.647642

**Authors:** Heewon Seo, Roman Krawetz

## Abstract

Spatial transcriptomics (ST) has revolutionized our understanding of gene expression within tissues by preserving spatial context. Over the past few years, this technology has led to a number of paradigm-shifting discoveries that have enabled a more comprehensive understanding of cellular functions and interactions in normal and diseased states. However, ST technologies still face challenges related to resolution, sensitivity, and technical variability. In this study, we evaluate the read coverage of commercialized pre-designed panels using publicly available ST datasets generated from the 10X Genomics and Nanostring platforms. We introduce the Coverage Index (CI) as a quantitative metric to assess the representation of established gene signatures across multiple ST datasets. Our findings reveal that cancer-related gene lists exhibit the highest CI values, while genes encoding for ligands and receptors tend to have low coverage. Additionally, CI analysis can help highlight intrinsic biases in gene panel design, influencing the detection capacity and thereby downstream comprehension of certain biological pathways. The insights gained from this study provide a framework for assessing ST panel performance and optimizing gene panels for future spatial transcriptomic applications.
