## Supplementary Table S2 for "Evaluating gene representation in spatial transcriptomics across pre-designed panels"

### Sheet: Table S2
HALLMARK	TOTAL GENES	In the Xenium Prime 5k	Frequency
IL6_JAK_STAT3_SIGNALING	87	69	0.793
WNT_BETA_CATENIN_SIGNALING	42	33	0.786
NOTCH_SIGNALING	32	23	0.719
INFLAMMATORY_RESPONSE	200	141	0.705
TGF_BETA_SIGNALING	54	36	0.667
ALLOGRAFT_REJECTION	200	133	0.665
APOPTOSIS	161	103	0.64
PI3K_AKT_MTOR_SIGNALING	105	67	0.638
IL2_STAT5_SIGNALING	199	123	0.618
HEDGEHOG_SIGNALING	36	22	0.611
G2M_CHECKPOINT	200	116	0.58
ANGIOGENESIS	36	20	0.556
E2F_TARGETS	200	111	0.555
TNFA_SIGNALING_VIA_NFKB	200	110	0.55
APICAL_SURFACE	44	24	0.545
KRAS_SIGNALING_UP	200	108	0.54
INTERFERON_GAMMA_RESPONSE	200	106	0.53
COMPLEMENT	200	103	0.515
UV_RESPONSE_DN	144	73	0.507
APICAL_JUNCTION	200	100	0.5
EPITHELIAL_MESENCHYMAL_TRANSITION	200	100	0.5
UV_RESPONSE_UP	158	76	0.481
ESTROGEN_RESPONSE_EARLY	200	96	0.48
HYPOXIA	200	96	0.48
CHOLESTEROL_HOMEOSTASIS	74	35	0.473
COAGULATION	138	65	0.471
XENOBIOTIC_METABOLISM	200	94	0.47
ESTROGEN_RESPONSE_LATE	200	93	0.465
MTORC1_SIGNALING	200	92	0.46
INTERFERON_ALPHA_RESPONSE	97	44	0.454
PANCREAS_BETA_CELLS	40	18	0.45
P53_PATHWAY	200	88	0.44
MYOGENESIS	200	83	0.415
MYC_TARGETS_V2	58	24	0.414
ANDROGEN_RESPONSE	100	41	0.41
KRAS_SIGNALING_DN	200	79	0.395
MYC_TARGETS_V1	200	79	0.395
SPERMATOGENESIS	135	53	0.393
MITOTIC_SPINDLE	199	78	0.392
PROTEIN_SECRETION	96	37	0.385
PEROXISOME	104	40	0.385
BILE_ACID_METABOLISM	112	42	0.375
GLYCOLYSIS	200	74	0.37
REACTIVE_OXYGEN_SPECIES_PATHWAY	49	18	0.367
ADIPOGENESIS	200	72	0.36
HEME_METABOLISM	200	64	0.32
DNA_REPAIR	150	47	0.313
UNFOLDED_PROTEIN_RESPONSE	113	34	0.301
FATTY_ACID_METABOLISM	158	47	0.297
OXIDATIVE_PHOSPHORYLATION	200	45	0.225
