## Supplementary Table S3 for "Evaluating gene representation in spatial transcriptomics across pre-designed panels"

### Sheet: Table S3
Source	URL	Name
MSigDB	https://www.gsea-msigdb.org/	Hallmark (H)
	https://www.gsea-msigdb.org/	Pathway (C2, KEGG_LEGACY)
	https://www.gsea-msigdb.org/	Curated Cancer Cell Atlas (C4, 3CA)
	https://www.gsea-msigdb.org/	Oncogenic Signature (C6)
	https://www.gsea-msigdb.org/	Cell Type Signature (C8)
Petrovski et al.	https://pubmed.ncbi.nlm.nih.gov/23990802/	OMIM (Online Mendelian Inheritance in Man)
Becker et al.	https://pubmed.ncbi.nlm.nih.gov/15118671/	GAD (Genetic Association Database)
CellChat v2	https://pubmed.ncbi.nlm.nih.gov/39289562/	Ligand and Receptor
Park et al.	https://pubmed.ncbi.nlm.nih.gov/32700635/	ADME (Absorption, Distribution, Metabolism, and Excretion) and PharmGKB (Pharmacogenomics Knowledgebase)
NHLBI	https://esbl.nhlbi.nih.gov/Databases/KSBP2/Targets/CategorizedGeneLists.html	CYP (Cytochrome P450), UGT (Glucuronosyltransferase), and SLC (solute carrier) Family
