## Supplementary Table S4 for "Evaluating gene representation in spatial transcriptomics across pre-designed panels"

### Sheet: Table S4
Panel (human)	Dataset	URL
10X Genomics Xenium Prime 5k	Breast Cancer (FFPE)	https://www.10xgenomics.com/datasets/xenium-prime-ffpe-human-breast-cancer
	Cervical Cancer (FFPE)	https://www.10xgenomics.com/datasets/xenium-prime-ffpe-human-cervical-cancer
	Lymph Node Reactive (FFPE)	https://www.10xgenomics.com/datasets/preview-data-xenium-prime-gene-expression
	Ovarian Cancer (FFPE)	https://www.10xgenomics.com/datasets/xenium-prime-ffpe-human-ovarian-cancer
	Prostate Adenocarcinoma (FFPE)	https://www.10xgenomics.com/datasets/xenium-prime-ffpe-human-prostate
	Skin Primary Dermal Melanoma (FFPE)	https://www.10xgenomics.com/datasets/xenium-prime-ffpe-human-skin
	Ovarian Adenocarcinoma (FF)	https://www.10xgenomics.com/datasets/xenium-prime-fresh-frozen-human-ovary
Nanostring GeoMx DSP WTA	SOA-Brain	https://nanostring.com/products/geomx-digital-spatial-profiler/spatial-organ-atlas/human-brain/
	SOA-Colon	https://nanostring.com/products/geomx-digital-spatial-profiler/spatial-organ-atlas/human-colon/
	SOA-Kidney	https://nanostring.com/products/geomx-digital-spatial-profiler/spatial-organ-atlas/human-kidney/
	SOA-Liver	https://nanostring.com/products/geomx-digital-spatial-profiler/spatial-organ-atlas/human-kidney/
	SOA-Lymph Node	https://nanostring.com/products/geomx-digital-spatial-profiler/spatial-organ-atlas/human-lymph-node/
	SOA-Pancreas	https://nanostring.com/products/geomx-digital-spatial-profiler/spatial-organ-atlas/human-pancreas/
	TAP-Kidney	http://nanostring-public-share.s3-website-us-west-2.amazonaws.com/GeoScriptHub/
	GSE208747	https://www.ncbi.nlm.nih.gov/geo/query/acc.cgi?acc=GSE208747
	GSE244117	https://www.ncbi.nlm.nih.gov/geo/query/acc.cgi?acc=GSE244117
	GSE254145	https://www.ncbi.nlm.nih.gov/geo/query/acc.cgi?acc=GSE254145
	GSE263897	https://www.ncbi.nlm.nih.gov/geo/query/acc.cgi?acc=GSE263897
	GSE272995	https://www.ncbi.nlm.nih.gov/geo/query/acc.cgi?acc=GSE272995
	GSE274938	https://www.ncbi.nlm.nih.gov/geo/query/acc.cgi?acc=GSE274938
	GSE275677	https://www.ncbi.nlm.nih.gov/geo/query/acc.cgi?acc=GSE275677
	GSE278670	https://www.ncbi.nlm.nih.gov/geo/query/acc.cgi?acc=GSE278670
	GSE281193	https://www.ncbi.nlm.nih.gov/geo/query/acc.cgi?acc=GSE281193
DSP, digital spatial profiler
FF, fresh frozen
FFPE, formalin-fixed, paraffin-embedded
SOA, spatial organ atlas
TAP, technology access program
WTA, whole transcriptome atlas
